# Laser microdissection, proteomics and multiplex immunohistochemistry: a bumpy ride into the study of paraffin-embedded fetal and pediatric lung tissues

**DOI:** 10.1101/2023.07.25.550475

**Authors:** L.M. Cardoso dos Santos, Y. Avila, D. Schvartz, A-L Rougemont, M-L Bochaton-Piallat, I. Ruchonnet-Metrailler

**Author notes:** **Correspondence:** I. Ruchonnet-Metrailler.

## Abstract

**Background:** Knowledge about lung development or lung disease is mainly derived from data extrapolated from mouse models. This comes with obvious drawbacks in developmental diseases, particularly due to species differences. Our objective is to describe the development of complementary analysis methods that will allow a better understanding of the molecular mechanisms involved in the pathogenesis of rare congenital diseases.

**Methods:** Paraffin-embedded human pediatric and fetal lung samples were laser microdissected to enrich different lung regions, namely bronchioli or alveoli. These samples were analyzed by data independent acquisition-based quantitative proteomics and lung structures were subsequently compared. To confirm the proteomic data, we employed and optimized <u>S</u>equential <u>IM</u>muno<u>P</u>eroxidase <u>L</u>abeling and <u>E</u>rasing (SIMPLE) staining for specific proteins of interest.

**Results:** By quantitative proteomics, we identified typical pulmonary proteins from being differentially expressed in the different regions. While the receptor for advanced glycation end products (RAGE), surfactant protein C (SFTPC) were downregulated, tubulin beta 4B (TUBB4B) was upregulated in bronchioli, compared to alveoli. In fetal tissue, CD31 was downregulated in fetal bronchioli, compared to canaliculi. Moreover, we confirmed their presence using SIMPLE staining. Some expected proteins did not show up in the proteomic data, like SOX-9 that was only detected by means of immunohistochemistry in the SIMPLE analysis.

**Conclusion:** Our data underlines the robustness and applicability of this type of experimental approach, especially for rare paraffin-embedded tissue samples. It also strengthens the importance of these methods for future studies, in particular, when considering developmental lung diseases, such as congenital lung anomalies.
