## Supplementary table 1 for "Laser microdissection, proteomics and multiplex immunohistochemistry: a bumpy ride into the study of paraffin-embedded fetal and pediatric lung tissues"

### Sheet: Sheet2
Sample ID	Sample type	Age (postnatal months [PM] or Gestational Weeks [GW])	Stained	LMD selection	LMD Surface (x106 µm2)	Corresponding Thermo .raw file
H18009036 A1	Adjacent Healthy Tissue (CPAM1)	0 PM (3 days)	YES
H03011822 A18	Adjacent Healthy Tissue (CPAM1)	0 PM (6 days)	YES
H03011822 A2	Adjacent Healthy Tissue (CPAM1)	0 PM (6 days)	YES
H10009237 A13	Adjacent Healthy Tissue (CPAM1)	1 PM	YES
H100009237 A2	Adjacent Healthy Tissue (CPAM1)	1 PM	NO	Bronchi	2.12	20200922_LU50HMC19_pl20062_YV_DIA_21_E1.raw
				Alveoli	18	20200922_LU50HMC22_pl20062_YV_DIA_37_G1.raw
H09003898 A9	Adjacent Healthy Tissue (CPAM1)	8 PM	YES	Bronchi	1.26	20200922_LU50HMC42_pl20062_YV_DIA_28_E3.raw
				Alveoli	3.1	20200922_LU50HMC61_pl20062_YV_DIA_48_G4.raw
H11004954 A8	Adjacent Healthy Tissue (CPAM1)	9 PM	YES	Bronchi	1.48	20200922_LU50HMC76_pl20062_YV_DIA_30_E5.raw
				Alveoli	12.3	20200922_LU50HMC49_pl20062_YV_DIA_46_G3.raw
H12010378 A07	Adjacent Healthy Tissue (CPAM1)	12 PM	YES	Bronchi	2.1	20200922_LU50HMC30_pl20062_YV_DIA_24_E2.raw
				Alveoli	18.7	20200922_LU50HMC28_pl20062_YV_DIA_43_G2.raw
H15011301 A19	Adjacent Healthy Tissue (CPAM1)	13 PM	YES	Bronchi	1.3	20200922_LU50HMC59_pl20062_YV_DIA_29_E4.raw
				Alveoli	3	20200922_LU50HMC78_pl20062_YV_DIA_49_G5.raw
H15011301 A10	Adjacent Healthy Tissue (CPAM1)	13 PM	YES
H18009154 A4	Adjacent Healthy Tissue (CPAM2)	13 PM	YES
H09015066 A12	Adjacent Healthy Tissue (CPAM1)	14 PM	YES
H10005543 B1	Adjacent Healthy Tissue (CPAM2)	14 PM	YES
H13006143 A5	Fetal	19 GW	YES*	Bronchi	1.21	20200922_LU50HMC64_pl20062_YV_DIA_73_J4.raw
				Canaliculi	1.91	20200922_LU50HMC58_pl20062_YV_DIA_58_H4.raw
H14006775 A5	Fetal	19 GW	YES*	Bronchi	1.28	20200922_LU50HMC74_pl20062_YV_DIA_74_J5.raw
				Canaliculi	1.93	20200922_LU50HMC81_pl20062_YV_DIA_59_H5.raw
H15013384 A5	Fetal	21 GW	YES	Bronchi	1.23	20200922_LU50HMC37_pl20062_YV_DIA_68_J2.raw
				Canaliculi	1.8	20200922_LU50HMC29_pl20062_YV_DIA_54_H2.raw
H16001891 A4	Fetal	21 GW	YES*	Bronchi	1.21	20200922_LU50HMC15_pl20062_YV_DIA_65_J1.raw
				Canaliculi	1.84	20200922_LU50HMC14_pl20062_YV_DIA_50_H1.raw
H12006175 A5	Fetal	21 GW	NO	Bronchi	1.35	20200922_LU50HMC48_pl20062_YV_DIA_72_J3.raw
				Canaliculi	1.98	20200922_LU50HMC50_pl20062_YV_DIA_57_H3.raw
H16009687 A5	Fetal	21 GW	YES
H18008345 A20	Fetal	21 GW	YES
* Also stained for SOX-9 and RAGE expression.
