## Supplementary table 3 for "Laser microdissection, proteomics and multiplex immunohistochemistry: a bumpy ride into the study of paraffin-embedded fetal and pediatric lung tissues"

### Sheet: antibody list
Antibody specific for	Dilution/ Concentration	Clone/Cat #	Class/Host/Isotope	Provider	HIER buffer	HIER Tinto Retriever settings
ACTA2	1:100	1A4/homemade	Monoclonal / Mouse/ IgG2a	Homemade	Tris/EDTA pH=9.0 + 0.05% Tween 20	High pressure, 10'
CD31	1:100	3F8E2/66065-2-lg	Monoclonal / Mouse / IgG1	Proteintech
TUBB4B	1/50	1A9 / sc-134230	Monoclonal / Mouse / IgG1	Santa Cruz
RAGE	1/200	ab3611	Polyclonal / Rabbit / IgG	Abcam
SFTPC	1/300	AB3786	Polyclonal / Rabbit / IgG	Merck
SOX-9	1/300	AB5535	Polyclonal / Rabbit / IgG	Millipore
IgG1 isotype control	3 µg/mL	MOPC-21 / BE0083	Monoclonal / Mouse / IgG1	Bioxcell
IgG2a isotype control	3 µg/mL	133304 / MAB0031	Monoclonal /Mouse / IgG2a	R&D Systems
IgG isotype control	3 µg/mL	10500C	Polyclonal / Rabbit / IgG	Invitrogen
