## Supplementary table 4 for "Laser microdissection, proteomics and multiplex immunohistochemistry: a bumpy ride into the study of paraffin-embedded fetal and pediatric lung tissues"

### Sheet: BP in postanatal and fetal
Bronchioli vs Alveoli
ID	Description	GeneRatio	BgRatio	pvalue	p.adjust	qvalue	geneID	Count
GO:0061061	muscle structure development	48/562	131/3221	6.46441e-08	6.46441e-08	0.000179643	PDLIM1/LAMA5/ACTN4/WDR1/FLNB/FLOT1/SORBS2/ASS1/KRT8/DCN/KRT19/TPM1/ACADM/ACTN1/EEF2/ATP2A2/CAPN2/LMOD1/SRI/CTNNB1/MYH9/MYH11/EMD/PDLIM4/FXR1/MECP2/SMTN/MYL6/BASP1/TAGLN/CAV1/PRKAA1/DDX39B/FLOT2/FLNC/PGM5/PLEC/SYNE1/DDX17/PDLIM5/PDLIM2/UNC45A/PDLIM7/MYOF/PTGFRN/MYEF2/LDB3/CRYAB	48
GO:0071826	ribonucleoprotein complex subunit organization	38/562	99/3221	4.14419e-07	4.14419e-07	0.000411763	EIF3CL/EIF3F/PSIP1/SF3B1/SNRNP200/PRPF6/XRCC5/RPL10/KIF5B/RPS19/RPL3/EIF2D/RPL5/VCP/ADAR/EIF3B/SNRPF/PRKDC/RPL24/SRSF1/DHX9/SRSF6/DDX39B/EIF3A/SART3/SF3A1/SF1/CPSF6/PRPF8/DHX30/PRPF31/DDX1/DDX23/PUF60/PRPF19/RUVBL2/EIF3L/RUVBL1	38
GO:0008380	RNA splicing	60/562	188/3221	4.44517e-07	4.44517e-07	0.000411763	DHX15/HNRNPR/SYNCRIP/PSIP1/SF3B1/SNRNP200/PRPF6/PTBP3/HNRNPC/SNRPA1/HSPA1A/HSPA8/PABPC1/HNRNPL/LGALS3/NCL/HNRNPA2B1/SFPQ/POLR2A/FUS/RBMX/RBM25/FXR1/HNRNPA3/HNRNPM/SNRPF/SRSF3/RBM10/KHDRBS1/SRSF1/DHX9/AHNAK/SRSF6/SF3B2/DDX39B/SART3/EFTUD2/NONO/SF3B3/SF3A1/SF1/SRSF7/PRPF8/ALYREF/CCAR2/PRPF31/DDX1/DDX17/KHSRP/RBM14/CDC5L/DDX23/PRX/PNN/PUF60/ACIN1/PRPF19/THRAP3/RTCB/PLRG1	60
GO:0022618	ribonucleoprotein complex assembly	36/562	97/3221	2.17633e-06	2.17633e-06	0.00151197	EIF3CL/EIF3F/PSIP1/SF3B1/SNRNP200/PRPF6/XRCC5/RPL10/RPS19/RPL3/EIF2D/RPL5/ADAR/EIF3B/SNRPF/PRKDC/RPL24/SRSF1/DHX9/SRSF6/DDX39B/EIF3A/SART3/SF3A1/SF1/CPSF6/PRPF8/DHX30/PRPF31/DDX1/DDX23/PUF60/PRPF19/RUVBL2/EIF3L/RUVBL1	36
GO:0030705	cytoskeleton-dependent intracellular transport	30/562	76/3221	3.6326e-06	3.6326e-06	0.00191598	MYO1C/ACTN4/MYO1B/UBB/HSPA8/SFPQ/KIF5B/LRPPRC/MAP1B/IFT88/DYNC1H1/FLOT2/PCM1/TTC21B/TTC30A/RHOT1/SYNE2/IFT140/FYCO1/IFT27/IFT122/IFT57/CCDC88C/WDR35/IFT172/MYO6/CEP131/COPG1/TTC30B/WDR19	30
GO:0000375	RNA splicing, via transesterification reactions	48/562	148/3221	4.13678e-06	4.13678e-06	0.00191598	HNRNPR/SYNCRIP/PSIP1/SF3B1/SNRNP200/PRPF6/HNRNPC/SNRPA1/HSPA8/PABPC1/HNRNPL/NCL/HNRNPA2B1/SFPQ/RBMX/RBM25/FXR1/HNRNPA3/HNRNPM/SNRPF/SRSF3/RBM10/KHDRBS1/SRSF1/DHX9/SRSF6/SF3B2/DDX39B/SART3/EFTUD2/SF3B3/SF3A1/SF1/SRSF7/PRPF8/ALYREF/PRPF31/DDX1/DDX17/KHSRP/RBM14/CDC5L/DDX23/PNN/PUF60/PRPF19/THRAP3/PLRG1	48
GO:0000377	RNA splicing, via transesterification reactions with bulged adenosine as nucleophile	47/562	147/3221	8.12724e-06	8.12724e-06	0.00282315	HNRNPR/SYNCRIP/PSIP1/SF3B1/SNRNP200/PRPF6/HNRNPC/SNRPA1/HSPA8/PABPC1/HNRNPL/NCL/HNRNPA2B1/SFPQ/RBMX/RBM25/FXR1/HNRNPA3/HNRNPM/SNRPF/SRSF3/RBM10/KHDRBS1/SRSF1/DHX9/SRSF6/SF3B2/DDX39B/SART3/EFTUD2/SF3B3/SF3A1/SF1/SRSF7/PRPF8/ALYREF/PRPF31/DDX1/DDX17/RBM14/CDC5L/DDX23/PNN/PUF60/PRPF19/THRAP3/PLRG1	47
GO:0000398	mRNA splicing, via spliceosome	47/562	147/3221	8.12724e-06	8.12724e-06	0.00282315	HNRNPR/SYNCRIP/PSIP1/SF3B1/SNRNP200/PRPF6/HNRNPC/SNRPA1/HSPA8/PABPC1/HNRNPL/NCL/HNRNPA2B1/SFPQ/RBMX/RBM25/FXR1/HNRNPA3/HNRNPM/SNRPF/SRSF3/RBM10/KHDRBS1/SRSF1/DHX9/SRSF6/SF3B2/DDX39B/SART3/EFTUD2/SF3B3/SF3A1/SF1/SRSF7/PRPF8/ALYREF/PRPF31/DDX1/DDX17/RBM14/CDC5L/DDX23/PNN/PUF60/PRPF19/THRAP3/PLRG1	47
GO:0010638	positive regulation of organelle organization	52/562	174/3221	2.31541e-05	2.31541e-05	0.00714933	MYO1C/WDR1/HIP1R/ANXA1/ICAM1/ANXA2/DCN/TPM1/HSPA1A/TPR/XRCC5/LCP1/ALOX15/TCP1/OSBP/HNRNPA2B1/SFPQ/MSN/LMOD1/CLIP1/CORO1A/KIF5B/PFN2/CTNNB1/CCT6A/MAP1B/CCT5/CCT8/CCT4/MECP2/ACTR3/G3BP1/DCTN1/DYNC1H1/CTTN/NUMA1/FSCN1/CROCC/CEP135/CYFIP1/MCU/PDCD6IP/PHIP/RAD50/PARK7/CCT7/AKAP9/FYCO1/WDR35/SEPTIN9/SYNPO2/SMPD3	52
GO:0010970	transport along microtubule	24/562	61/3221	3.71328e-05	3.71328e-05	0.010319	UBB/HSPA8/SFPQ/KIF5B/LRPPRC/MAP1B/IFT88/DYNC1H1/FLOT2/PCM1/TTC21B/TTC30A/RHOT1/IFT140/FYCO1/IFT27/IFT122/IFT57/WDR35/IFT172/CEP131/COPG1/TTC30B/WDR19	24
GO:0042073	intraciliary transport	13/562	24/3221	4.63901e-05	4.63901e-05	0.0115927	IFT88/PCM1/TTC21B/TTC30A/IFT140/IFT27/IFT122/IFT57/WDR35/IFT172/CEP131/TTC30B/WDR19	13
GO:0006397	mRNA processing	59/562	210/3221	5.00595e-05	5.00595e-05	0.0115927	DHX15/HNRNPR/SYNCRIP/PSIP1/SF3B1/SNRNP200/PRPF6/PTBP3/HNRNPC/SNRPA1/HSPA8/PABPC1/HNRNPL/LGALS3/NCL/HNRNPA2B1/SFPQ/RBMX/RBM25/FXR1/HNRNPA3/HNRNPM/ADAR/SNRPF/SRSF3/RBM10/KHDRBS1/SRSF1/DHX9/CPSF1/SRSF6/SF3B2/DDX39B/SART3/EFTUD2/NONO/SF3B3/SF3A1/SF1/SRSF7/CPSF6/RNF20/PRPF8/FIP1L1/ALYREF/CCAR2/PRPF31/DDX1/DDX17/KHSRP/RBM14/CDC5L/DDX23/PNN/PUF60/ACIN1/PRPF19/THRAP3/PLRG1	59
GO:0009988	cell-cell recognition	10/562	16/3221	7.09349e-05	7.09349e-05	0.0143538	ALDOA/LGALS3/TCP1/MSN/VDAC2/CCT5/CCT8/CCT4/UBAP2L/CCT7	10
GO:0099111	microtubule-based transport	28/562	79/3221	7.91149e-05	7.91149e-05	0.0143538	UBB/HSPA8/SFPQ/KIF5B/LRPPRC/MAP1B/IFT88/DYNC1H1/FLOT2/PCM1/TTC21B/TTC30A/RHOT1/DNAH11/IFT140/FYCO1/DPCD/IFT27/IFT122/DNAAF2/IFT57/WDR35/IFT172/CFAP45/CEP131/COPG1/TTC30B/WDR19	28
GO:1904872	regulation of telomerase RNA localization to Cajal body	8/562	11/3221	8.26432e-05	8.26432e-05	0.0143538	TCP1/CCT6A/CCT5/CCT8/CCT4/CCT7/RUVBL2/RUVBL1	8
GO:1904874	positive regulation of telomerase RNA localization to Cajal body	8/562	11/3221	8.26432e-05	8.26432e-05	0.0143538	TCP1/CCT6A/CCT5/CCT8/CCT4/CCT7/RUVBL2/RUVBL1	8
GO:0007017	microtubule-based process	77/562	303/3221	0.000154883	0.000154883	0.022463	NPHP4/EML2/UBB/HSPA1A/HSPA8/TPR/EZR/RCC1/SFPQ/CLIP1/CDH5/KIF5B/CTNNB1/MYH9/LRPPRC/MAP1B/MECP2/VCP/DNAJB13/ACTR3/TUBB4B/CLTC/FKBP4/IFT88/PRKAA1/DCTN1/DYNC1H1/FLOT2/SMC1A/KPNB1/NUMA1/PCM1/ODF2/EFHC2/EFHC1/CROCC/CEP135/TTC21B/KTN1/TTC30A/DNAAF5/MISP/RHOT1/CCDC170/MDM1/DYNLRB2/PDCD6IP/RSPH1/TEKT1/DNAH11/RBM14/IFT140/AKAP9/FYCO1/DPCD/TPPP3/IFT27/TEKT3/RSPH9/IFT122/KIF13B/DNAAF2/IFT57/CCDC88C/WDR35/IFT…	77
GO:0065003	protein-containing complex assembly	116/562	497/3221	0.000162487	0.000162487	0.022463	EIF3CL/MYO1C/EIF3F/DDX3X/SMARCA5/UGDH/HIP1R/PSIP1/SF3B1/SNRNP200/PRPF6/EML2/FN1/ALDOA/ICAM1/COL1A2/HSPA1A/HSPA5/LAMC1/HSPA8/XRCC5/LCP1/ALOX15/LGALS3/TCP1/MSN/RPL10/NDUFS1/LMOD1/CLIP1/CORO1A/MAT2A/CDH5/HSPA4/PFN2/RDX/FUS/MYH11/RBMX/RPS19/RPL3/EIF2D/VDAC2/RPL5/MAP1B/TMED10/CCT8/MECP2/HCFC1/CAPZA1/VCP/AFDN/ADAR/EIF3B/NDUFA6/CORO7/NUP107/ACTR3/SNRPF/PSMC6/PRKDC/RPL24/TFAM/CLTC/FKBP4/SRSF1/DHX9/PPID/T…	116
GO:0097435	supramolecular fiber organization	74/562	289/3221	0.000162967	0.000162967	0.022463	PDLIM1/MYO1C/MYO1B/WDR1/HIP1R/DNAJB6/SORBS2/EML2/COL1A1/COL2A1/KRT14/ALDOA/ICAM1/KRT8/COL5A2/ANXA2/TPM2/COL1A2/VIM/KRT19/TPM1/HSPA1A/HSPA8/ACTN1/LCP1/HSP90B1/EZR/ALOX15/DES/LMOD1/CLIP1/CORO1A/CDH5/PFN2/CTNNA1/RDX/MYH11/MAP1B/SERPINH1/MECP2/CAPZA1/MFAP4/CORO7/EPPK1/ACTR3/TPM4/FKBP4/COL14A1/TJP1/SPTAN1/DPYSL3/DCTN1/DYNC1H1/CTTN/KPNB1/NUMA1/PGM5/PLEC/PCM1/FSCN1/KANK3/CYFIP1/MCU/PARK7/AKAP9/TPPP3/SOR…	74
GO:0031503	protein-containing complex localization	29/562	86/3221	0.000164319	0.000164319	0.022463	NUP155/TPR/EZR/HNRNPA2B1/SFPQ/KIF5B/NUP107/SRSF3/IFT88/DDX39B/PCM1/TTC21B/ALYREF/TTC30A/NUP93/UPF1/AP2M1/IFT140/AKAP9/IFT27/LSG1/IFT122/IFT57/RCC2/WDR35/IFT172/CEP131/TTC30B/WDR19	29
GO:0007339	binding of sperm to zona pellucida	8/562	12/3221	0.000210165	0.000210165	0.022463	ALDOA/TCP1/VDAC2/CCT5/CCT8/CCT4/UBAP2L/CCT7	8
GO:0035036	sperm-egg recognition	8/562	12/3221	0.000210165	0.000210165	0.022463	ALDOA/TCP1/VDAC2/CCT5/CCT8/CCT4/UBAP2L/CCT7	8
GO:0090670	RNA localization to Cajal body	8/562	12/3221	0.000210165	0.000210165	0.022463	TCP1/CCT6A/CCT5/CCT8/CCT4/CCT7/RUVBL2/RUVBL1	8
GO:0090671	telomerase RNA localization to Cajal body	8/562	12/3221	0.000210165	0.000210165	0.022463	TCP1/CCT6A/CCT5/CCT8/CCT4/CCT7/RUVBL2/RUVBL1	8
GO:0090672	telomerase RNA localization	8/562	12/3221	0.000210165	0.000210165	0.022463	TCP1/CCT6A/CCT5/CCT8/CCT4/CCT7/RUVBL2/RUVBL1	8
GO:0090685	RNA localization to nucleus	8/562	12/3221	0.000210165	0.000210165	0.022463	TCP1/CCT6A/CCT5/CCT8/CCT4/CCT7/RUVBL2/RUVBL1	8
GO:0001649	osteoblast differentiation	20/562	53/3221	0.000322262	0.000322262	0.0331685	SYNCRIP/SNRNP200/UFL1/COL1A1/ATP5F1B/HNRNPC/FBL/TNC/CTNNB1/RBMX/HSD17B4/ADAR/HSPE1/TPM4/CLTC/DHX9/SND1/ALYREF/PDLIM7/RRBP1	20
GO:0007517	muscle organ development	21/562	57/3221	0.000337419	0.000337419	0.0334882	LAMA5/FLNB/FLOT1/ASS1/DCN/TPM1/EEF2/SRI/CTNNB1/EMD/FXR1/SMTN/MYL6/BASP1/TAGLN/CAV1/PRKAA1/PLEC/DDX17/UNC45A/CRYAB	21
GO:0000245	spliceosomal complex assembly	13/562	28/3221	0.000350969	0.000350969	0.0336319	PSIP1/SF3B1/SNRNP200/PRPF6/SRSF1/SRSF6/DDX39B/SF3A1/SF1/DDX1/DDX23/PUF60/PRPF19	13
GO:0006403	RNA localization	31/562	98/3221	0.000365412	0.000365412	0.0338487	MYO1C/NUP155/FLOT1/PRPF6/TPR/TCP1/FBL/HNRNPA2B1/CCT6A/LRPPRC/CCT5/RANBP2/CCT8/CCT4/HNRNPA3/NUP107/SRSF3/KHDRBS1/SRSF1/DHX9/DDX39B/SRSF7/CPSF6/ALYREF/NUP93/UPF1/KHSRP/CCT7/RUVBL2/RUVBL1/IGF2BP2	31
GO:0006396	RNA processing	77/562	312/3221	0.000423679	0.000423679	0.0379801	NOP56/DDX3X/DHX15/HNRNPR/SYNCRIP/PSIP1/SF3B1/SNRNP200/PRPF6/PTBP3/HNRNPC/SNRPA1/HSPA1A/HSPA8/PABPC1/HNRNPL/LGALS3/RPL7/NCL/FBL/HNRNPA2B1/SFPQ/POLR2A/FUS/RBMX/RPS19/RPL5/RBM25/FXR1/HNRNPA3/HNRNPM/ADAR/SNRPF/RPL7A/RPS6/PRKDC/SRSF3/RBM10/KHDRBS1/SRSF1/DHX9/AHNAK/CPSF1/SRSF6/SF3B2/DDX39B/SART3/EFTUD2/NONO/SF3B3/SF3A1/SF1/SRSF7/CPSF6/RNF20/INTS3/PRPF8/FIP1L1/ALYREF/CCAR2/PRPF31/DDX1/DDX17/KHSRP/RBM14/…	77
GO:0060538	skeletal muscle organ development	14/562	32/3221	0.000446181	0.000446181	0.0387473	FLNB/FLOT1/ASS1/DCN/EEF2/CTNNB1/EMD/FXR1/MYL6/BASP1/CAV1/PRKAA1/PLEC/DDX17	14
GO:0001503	ossification	26/562	79/3221	0.000548485	0.000548485	0.0461882	SYNCRIP/SNRNP200/UFL1/COL1A1/COL2A1/COL5A2/ATP5F1B/HNRNPC/COL1A2/ALOX15/FBL/TNC/CTNNB1/RBMX/HSD17B4/ADAR/HSPE1/TPM4/CLTC/DHX9/SND1/ALYREF/PDLIM7/RRBP1/ASPN/SMPD3	26
Fetal bronchioli vs Canaliculi
ID	Description	GeneRatio	BgRatio	pvalue	p.adjust	qvalue	geneID	Count
GO:0009888	tissue development	89/445	408/3221	1.45097e-06	1.45097e-06	0.000628245	AGRN/LAMA5/TGFB1I1/OPA1/FLNB/EFEMP2/AGR2/COL1A1/COL4A1/FN1/ANXA1/ICAM1/ITGB1/LAMB1/COL1A2/ANXA6/GSTA1/COL4A2/VIM/ANXA4/PDGFRB/TACSTD2/LAMC1/ACADM/COL6A1/KRT5/AKR1B1/DSP/ALOX15/ITGB4/PECAM1/POR/ATP2A2/ITGA2/DDX5/LGALS3/VCL/KRT15/FLNA/CES1/ACAT1/TNC/MSN/CDH5/RDX/ACADVL/EMD/AFDN/LAMB2/RAB25/EPPK1/BASP1/HSPG2/CAV1/KRT17/TJP1/PTK7/ILK/LAMB3/LAMC2/DSG2/SAFB2/FLOT2/PGM5/TGFBI/MYLK/TST/LAMA3/HYDIN/KANK2/…	89
GO:0007018	microtubule-based movement	39/445	146/3221	1.8307e-05	1.8307e-05	0.0043236	OPA1/NPHP4/HSPA8/MAP4/DNAJA1/KIF5B/ARL3/LRPPRC/MAP1B/NME5/MAP1A/IFT88/FLOT2/PCM1/HYDIN/CFAP70/CFAP58/KIF21A/KTN1/TTC30A/DNAAF5/DNAH5/DNAH7/TEKT1/IFT74/IFT140/DPCD/IFT27/TEKT3/DNAH6/RSPH9/IFT122/DNAAF2/IFT57/IFT172/CEP131/IFT52/CFAP20/KIFAP3	39
GO:0042073	intraciliary transport	12/445	24/3221	2.34243e-05	2.34243e-05	0.00456315	ARL3/IFT88/PCM1/TTC30A/IFT74/IFT140/IFT27/IFT122/IFT57/IFT172/CEP131/IFT52	12
GO:0051270	regulation of cellular component movement	57/445	263/3221	0.000183493	0.000183493	0.0164048	MYO1C/LAMA5/COL1A1/FN1/ANXA1/ATP1A1/ICAM1/ITGB1/LAMB1/PDGFRB/TACSTD2/HSPA5/ANXA3/DSP/PECAM1/ATP2A2/ITGA2/LGALS3/VCL/FLNA/MSN/SRI/S100A11/CDH5/RDX/SERPINF1/STAT3/MCAM/IDH2/AFDN/RAB25/EPPK1/AKAP12/CAV1/TJP1/LRP1/BST2/ILK/LAMC2/PRKG1/DSG2/MYLK/LAMA4/LAMA3/CAVIN1/ARHGAP18/MCU/APPL2/SYNE2/ARHGEF2/FERMT2/ARAP1/AKAP9/MACF1/CLIC4/CFAP20/EMILIN1	57
GO:0048870	cell motility	80/445	402/3221	0.00018944	0.00018944	0.0164048	MYO1C/LAMA5/NPHP4/COL1A1/FN1/ANXA1/ICAM1/ITGB1/LAMB1/ANXA6/PDGFRB/TACSTD2/HSPA5/LAMC1/ANXA3/ITGB4/PECAM1/ITGA2/LGALS3/VCL/FLNA/MSN/DNAJA1/S100A11/CDH5/RDX/SERPINF1/STAT3/MCAM/MAP1B/IDH2/AFDN/LAMB2/ITGA1/RAB25/EPPK1/AKAP12/CAV1/TJP1/LRP1/BST2/PTK7/ILK/LAMB3/LAMC2/PRKG1/PCM1/MYLK/LAMA4/FSCN1/LAMA3/EFHC2/EFHC1/CFAP58/KANK2/CAVIN1/CSPG4/ARHGAP18/MCU/APPL2/DNAH5/SYNE2/DNAH7/ARHGEF2/TEKT1/FERMT2/DPCD/T…	80
GO:0030048	actin filament-based movement	16/445	46/3221	0.000247459	0.000247459	0.0207378	MYO1C/MYO1B/MYO1D/ATP1A1/DSP/ATP2A2/FLNA/SRI/CAV1/DSG2/MYH14/SYNE2/AKAP9/PARVA/CCDC88C/MYO6	16
GO:0035295	tube development	47/445	212/3221	0.000408113	0.000408113	0.0290712	HSPB6/LAMA5/OPA1/EFEMP2/AGR2/COL4A1/FN1/ANXA1/ITGB1/COL4A2/PDGFRB/TACSTD2/ANXA3/AKR1B1/FLNA/ACAT1/TNC/CDH5/SERPINF1/STAT3/MCAM/BASP1/HSPG2/CAV1/CALD1/TJP1/LRP1/PTK7/ILK/TGFBI/MYLK/CSPG4/DZIP1L/FKBP10/IFT140/ABCA3/IFT122/PARVA/IFT57/CELSR1/IFT172/WARS2/ATP5IF1/IFT52/CLIC4/EMILIN1/RPGRIP1L	47
GO:0030036	actin cytoskeleton organization	54/445	253/3221	0.000414041	0.000414041	0.0290712	MYO1C/EPB41L2/MYO1B/NPHP4/FLNB/MYO1D/ANXA1/ICAM1/ITGB1/KRT8/KRT19/PDGFRB/TACSTD2/ALOX15/FLNA/RDX/MARCKSL1/PDLIM4/CORO7/TPM4/CALD1/TJP1/LRP1/BST2/PTK7/ILK/IQGAP2/PRKG1/FLNC/PGM5/ZYX/FSCN1/INF2/KANK3/LLGL2/MYH14/ARHGAP18/MCU/ARHGEF2/CAVIN3/FERMT2/PDLIM2/ARAP1/SORBS1/PDLIM7/PARVA/CELSR1/ADD3/BAIAP2L1/MYO6/EPB41L3/TLN1/CD2AP/FHOD1	54
GO:0048468	cell development	85/445	444/3221	0.000462626	0.000462626	0.0308168	AGRN/LAMA5/OPA1/NPHP4/FLNB/PTBP3/EFEMP2/FN1/ICAM1/ITGB1/KRT8/S100A6/LAMB1/ANXA6/VIM/KRT19/PDGFRB/TACSTD2/HSPA5/LAMC1/AKR1B1/ITGB4/PECAM1/ATP2A2/VCL/FLNA/TNC/MSN/MAP4/CDH5/KIF5B/RDX/ARL3/SERPINF1/MAP1B/IDH2/AFDN/LAMB2/ITGA1/NME5/RAB25/MAP1A/TJP1/BCL2L1/LRP1/ANK3/IFT88/PTK7/ILK/ALCAM/LAMB3/LAMC2/PRKG1/CRMP1/FLNC/PGM5/PCM1/DPYSL2/LAMA3/DGUOK/P3H1/HYDIN/ODF2/EFHC2/CFAP58/LSR/APPL2/RSPH1/NDRG1/FERMT2/…	85
GO:0035239	tube morphogenesis	40/445	176/3221	0.00066088	0.00066088	0.0390204	HSPB6/LAMA5/OPA1/EFEMP2/AGR2/COL4A1/FN1/ANXA1/ITGB1/COL4A2/PDGFRB/TACSTD2/ANXA3/FLNA/TNC/CDH5/SERPINF1/STAT3/MCAM/HSPG2/CAV1/CALD1/TJP1/LRP1/PTK7/ILK/TGFBI/MYLK/CSPG4/FKBP10/IFT122/PARVA/IFT57/CELSR1/IFT172/WARS2/ATP5IF1/IFT52/CLIC4/EMILIN1	40
GO:0032880	regulation of protein localization	52/445	246/3221	0.000680392	0.000680392	0.0392797	MYO1C/EPB41L2/AGR2/GLUD1/ANXA1/ITGB1/CTSD/PFKM/HSPA8/PECAM1/LGALS3/TCP1/VCL/FLNA/OSBP/MSN/SRI/DNAJA1/KIF5B/RDX/CCT6A/CCT5/IDH2/TMED10/EMD/AFDN/MAP1A/CLTC/BCL2L1/LRP1/PPID/ANK3/GAPVD1/PCM1/HADH/P3H1/CROCC/CEP135/LLGL2/DZIP1L/MCU/TM9SF4/FERMT2/CDK5RAP3/SORBS1/TMEM231/LZTFL1/ATP5IF1/B9D1/CEP131/FIS1/CD2AP	52
GO:2000145	regulation of cell motility	50/445	235/3221	0.000740751	0.000740751	0.0418346	MYO1C/LAMA5/COL1A1/FN1/ANXA1/ICAM1/ITGB1/LAMB1/PDGFRB/TACSTD2/HSPA5/ANXA3/PECAM1/ITGA2/LGALS3/VCL/FLNA/MSN/S100A11/CDH5/RDX/SERPINF1/STAT3/MCAM/IDH2/AFDN/RAB25/EPPK1/AKAP12/CAV1/TJP1/LRP1/BST2/ILK/LAMC2/PRKG1/MYLK/LAMA4/LAMA3/CAVIN1/ARHGAP18/MCU/APPL2/SYNE2/ARHGEF2/FERMT2/MACF1/CLIC4/CFAP20/EMILIN1	50
GO:2000147	positive regulation of cell motility	33/445	138/3221	0.000772116	0.000772116	0.0426782	MYO1C/COL1A1/FN1/ANXA1/ICAM1/ITGB1/LAMB1/PDGFRB/HSPA5/ANXA3/PECAM1/ITGA2/LGALS3/FLNA/S100A11/CDH5/RDX/STAT3/MCAM/RAB25/AKAP12/CAV1/TJP1/LRP1/ILK/LAMC2/MYLK/CAVIN1/MCU/SYNE2/ARHGEF2/FERMT2/CFAP20	33
GO:0006091	generation of precursor metabolites and energy	43/445	196/3221	0.000913358	0.000913358	0.0485722	IDH3B/ADH1B/ADH1C/ALDH2/PFKM/ACADM/ADH5/COX4I1/AKR1A1/AKR1B1/POR/HK1/SDHB/FDXR/ACAT1/MAOB/NDUFS1/SDHA/SHMT2/AGL/HMGCL/STAT3/MDH2/IDH2/ACADVL/NDUFV1/IDH3A/NDUFA6/PFKP/GBE1/GFPT1/NDUFA9/DGUOK/PNPT1/CAVIN3/SUCLG2/ACO2/SORBS1/SUCLA2/ATP5IF1/SLC25A13/STOML2/NDUFB9	43
GO:0040017	positive regulation of locomotion	33/445	140/3221	0.00101063	0.00101063	0.0495379	MYO1C/COL1A1/FN1/ANXA1/ICAM1/ITGB1/LAMB1/PDGFRB/HSPA5/ANXA3/PECAM1/ITGA2/LGALS3/FLNA/S100A11/CDH5/RDX/STAT3/MCAM/RAB25/AKAP12/CAV1/TJP1/LRP1/ILK/LAMC2/MYLK/CAVIN1/MCU/SYNE2/ARHGEF2/FERMT2/CFAP20	33
